# Profiles and Dynamics of the Transcriptome of Microglial Cells Reveal their Inflammatory Status

**DOI:** 10.1101/2021.12.20.473548

**Authors:** Keren Zohar, Elyad Lezmi, Fanny Reichert, Tsiona Eliyahu, Shlomo Rotshenker, Marta Weinstock, Michal Linial

## Abstract

The primary role of microglia in the maintenance of brain homeostasis is to respond to disturbances in the microenvironment. In this study, we cultured murine neonatal microglia and activated them with lipopolysaccharide (LPS) and benzoyl ATP (bzATP) to characterize changes in the transcriptome in response to various *in vivo* stimuli caused by pathogens, injury, or toxins. Activation by bzATP, an agonist of purinergic receptors, induces a transient wave of transcriptional changes. However, a long-lasting transcriptional profile affecting thousands of genes occurs only following a combination of bzATP and LPS. This profile is dominated by a coordinated induction of cytokines (e.g., IL1-α and IL1-β), chemokines, and their direct regulators. Many of these inflammatory-related genes are up-regulated by several orders of magnitude. We identified the TNF-α and NF-κB pathways as the principal hubs for signaling of interleukin and chemokine induction in this cell system. We propose that primary microglia under controlled activation paradigms can be used for testing reagents that could attenuate their activated state. Such a microglial system could serve as a model for changes occurring in the aging brain and neurodegenerative diseases.

**Highlight points:**

* Primary murine microglia cultures release cytokines following activation with bzATP and LPS
* The wave of changes in gene expression by bzATP is transient.
* bzATP+LPS causes a transcription program dominated by the induction of interleukins and chemokines.
