## Supplementary material for "Profiles and Dynamics of the Transcriptome of Microglial Cells Reveal their Inflammatory Status": Table S2

### Sheet: Sheet1
Table S2. Differentially expressed genes by bzATP with slow kinetics (Source of Table 2)
Symbol	Gene Name	Trend for 8hrs vs 3 hrs	Immunity	Enzyme	Regulation-Immunity
Clec12a	C-type lectin domain family 12 member	Down	Membrane
Tm4sf19	Transmembrane 4 L six family member 19	Down	Membrane
Vwf	Von Willebrand factor	Down	Extracellular		immune
Tnfrsf1b	Tumor necrosis factor receptor superfamily member 1B	Down	Membrane		Immune
Fam20c	Extracellular serine/threonine protein kinase FAM20C, EC 2.7.11.1	Down	Extracellular	Kinase
Aig1	Androgen-induced gene 1 protein, AIG-1	Down	Membrane
Rab7b	Ras-related protein Rab-7b	Down	Vesicles
Stk11ip	Serine/threonine-protein kinase 11-interacting protein	Down	Kinase
Snx7	Sorting nexin-7	Down	Vesicles
Prkch	Protein kinase C eta type, EC 2.7.11.13	Down	Membrane	Kinase
Cadm1	Cell adhesion molecule 1	Down	Membrane		Immune
Klra2	Killer cell lectin-like receptor 2	Up	Membrane		Immune
Ccl4	C-C motif chemokine 4	Up	Extracellular		Immune
Irak3	Interleukin-1 receptor-associated kinase 3, IRAK-3	Up	Membrane	Kinase	Immune
Kdm5b	Lysine-specific demethylase 5B, EC 1.14.11.67	Up	Nucleus	Dioxygenase
Cd74	H-2 class II histocompatibility antigen gamma chain	Up	Membrane		Immune
Dusp16	Protein-serine/threonine phosphatase, EC 3.1.3.16	Up	Multiple	Phosphatase
Ltb	Lymphotoxin-beta, LT-beta	Up	Extracellular		Immune
Filip1l	Filamin A-interacting protein 1-like	Up	Cytoskeletal
Itgam	Integrin alpha-M	Up	Membrane
Endod1	Endonuclease domain-containing 1 protein, EC 3.1.30.-	Up	Extracellular	Hydrolase
Nfil3	Nuclear factor interleukin-3-regulated protein	Up	Nucleus		Immune
Ngly1	Peptide-N(4)-(N-acetyl-beta-glucosaminyl)asparagine amidase, PNGase, mPNGase, EC 3.5.1.52	Up	Extracellular	Hydrolase
Alox5	Polyunsaturated fatty acid 5-lipoxygenase, EC 1.13.11.-	Up	Multiple	Dioxygenase	Immune
Pou2f2	POU domain, class 2, transcription factor 2	Up	Nucleus		Immune
Prrg4	Transmembrane gamma-carboxyglutamic acid protein 4	Up	Membrane
