## Supplementary material for "Profiles and Dynamics of the Transcriptome of Microglial Cells Reveal their Inflammatory Status": Table S3

### Sheet: Sheet1
Table S3. Top 33 genes of IL-gene set (source dataFigure 4C)
Symbol	Average NT	Average 3h	Average 8h	FC: Ave3 to NT	FC: Ave 8 hrs to 3 hrs	FC: Ave 8 hrs to NT	s.d. NT cells	s.d. ATP/LPS 3hrs	s.d. ATP/LPS 8hrs	% of NT	% of 3 hr	% of 8 hr
Il10ra	23.1946	99.3523	84.2029	4.28157	0.847433	3.62871	0.527014	2.3774	0.570174	1.82923	0.544516	0.590318
Il10rb	35.8596	46.8695	31.515	1.30666	0.672256	0.878601	0.772479	2.04084	0.873104	2.82804	0.256876	0.220941
Il12rb1	6.53467	4.77085	6.95268	0.728967	1.45428	1.06234	0.446803	0.327469	0.642824	0.515352	0.0261474	0.0487429
Il13ra1	60.4843	71.6059	81.5942	1.18368	1.13933	1.34879	1.13453	0.896615	0.86124	4.77005	0.392447	0.572029
Il15	2.61148	1.01545	1.51992	0.387359	1.48219	0.579794	0.122722	0.0766105	0.14777	0.205952	0.00556535	0.0106556
Il15ra	8.19215	3.96597	4.27615	0.483527	1.0755	0.521345	0.244338	0.219025	0.282122	0.646069	0.0217361	0.0299786
Il16	35.9362	28.9134	54.7051	0.804351	1.89138	1.52186	1.43346	1.24253	1.71708	2.83409	0.158464	0.383518
Il17ra	379.456	280.461	280.361	0.739096	0.999607	0.738831	4.42386	14.3523	4.6853	29.9255	1.53711	1.96552
Il17rc	26.0786	20.1843	25.0878	0.773683	1.24232	0.961639	1.22232	0.424631	1.11383	2.05667	0.110623	0.175882
Il18	3.65621	2.6577	3.53083	0.724918	1.32355	0.963074	0.2533	0.123951	0.470436	0.288345	0.0145659	0.0247534
Il18bp	3.99682	7.27162	6.534	1.81481	0.897328	1.63072	0.191802	0.364315	0.647163	0.315207	0.0398532	0.0458076
Il18rap	13.6516	30.104	29.9891	2.20355	0.995852	2.19514	0.775205	1.70675	0.115538	1.07663	0.16499	0.210244
Il1a	17.4798	8781.66	6528.19	502.101	0.743388	373.257	0.733113	200.543	167.223	1.37853	48.1292	45.7669
Il1b	3.04439	6390.66	5586.59	2092.28	0.874179	1829.03	0.0709643	16.3205	163.648	0.240094	35.025	39.1657
Il1bos	0.140398	85.3412	12.4458	567.434	0.145818	82.7519	0.066302	3.16687	1.1745	0.0110724	0.467726	0.0872529
Il1f6	0.0142779	2.8426	4.66421	117.086	1.63507	192.118	0.0201919	0.222956	0.473644	0.00112601	0.0155793	0.0326992
Il1f9	0.090269	2.05127	6.38367	20.4577	3.09696	63.6654	0.0427881	0.097131	0.668126	0.00711901	0.0112423	0.0447537
Il1rap	13.8497	25.5112	14.5571	1.84067	0.570392	1.05032	1.13779	0.591563	0.476859	1.09225	0.139818	0.102055
Il1rl1	128.9	1165.98	430.71	9.04492	0.369394	3.34117	2.86827	22.277	4.65668	10.1656	6.39033	3.01956
Il1rn	51.0307	670.464	548.512	13.1359	0.818096	10.7466	6.85118	24.4285	17.8251	4.0245	3.67458	3.84543
Il20rb	2.30509	6.75486	9.07446	2.91775	1.34141	3.9197	0.0823383	0.36713	0.303778	0.181789	0.0370211	0.0636179
Il23a	0.177886	7.11277	2.36909	37.8569	0.332608	12.6092	0.0493788	1.29404	0.217595	0.0140288	0.0389827	0.0166089
Il27	0.675344	23.9885	21.8266	35.0022	0.909498	31.8477	0.189254	0.712086	0.544976	0.0532606	0.131473	0.153019
Il27ra	1.9949	1.55006	0.963571	0.773135	0.61765	0.480608	0.175337	0.175683	0.174359	0.157326	0.00849533	0.00675526
Il2rg	34.0925	77.5396	64.101	2.27373	0.82658	1.87966	1.13711	1.91246	1.44474	2.68868	0.424968	0.44939
Il4i1	0.940533	5.30163	1.0991	5.57754	0.206923	1.1563	0.155546	0.636094	0.258264	0.0741745	0.0290564	0.00770542
Il4ra	5.12919	33.3764	24.2785	6.49447	0.727198	4.72418	0.250107	1.16705	0.493141	0.404511	0.182924	0.170208
Il6	0	6.02159	10.7295	602.159	1.77889	1072.95	0	0.442674	0.0644343	0	0.0330022	0.0752208
Il6ra	31.1085	6.4668	16.6846	0.207812	2.57605	0.536163	0.864169	0.153651	0.153614	2.45335	0.0354423	0.11697
Il6st	159.014	116.81	142.576	0.734541	1.22047	0.896565	2.36467	1.35515	1.83552	12.5406	0.640194	0.999548
Il7r	7.48465	5.11685	1.95226	0.682733	0.380792	0.260487	0.969042	0.388444	0.135	0.590272	0.0280437	0.0136866
Ilf2	101.13	128.292	132.093	1.26846	1.02954	1.30604	2.92463	1.27494	1.74869	7.97556	0.703126	0.926059
Ilf3	109.57	105.537	93.9161	0.963106	0.8898	0.857053	2.08749	0.920287	1.89004	8.64119	0.578414	0.658413
