## Supplementary material for "Profiles and Dynamics of the Transcriptome of Microglial Cells Reveal their Inflammatory Status": Table S5

### Sheet: Sheet1
Table S5. Top 25 genes of BzATP/LPS, 8 hrs induction , Source of Figure 7.
trend	gene_name	ensemblID	logFC (0 to 3 hours of LPS)	FDR (0 to 3 hours of LPS)	logFC (3 to 8 hours of LPS)	FDR (3 to 8 hours of LPS)	NTI	NTII	NTIII	LPS_ATP_3hI	LPS_ATP_3hII	LPS_ATP_3hIII	LPS_ATP_8hI	LPS_ATP_8hII	LPS_ATP_8hIII	NT (Ave)	bzATP/LPS (3 hrs) (Ave)	bzATP/LPS (8 hrs) (Ave)	Total (ATP/LPS)x3 time points
up_down	Acod1	ENSMUSG00000022126	6.91574	6.04e-43	6.27269	3.98e-42	41.0027	36.023	38.4746	4656.34	4616.38	4645.11	2937.83	3003.15	2984.3	38.5001	4639.28	2975.09	7652.87
up_down	Akap12	ENSMUSG00000038587	10.7613	4.97e-31	7.71401	6.03e-20	0.0403173	0.0428336	0	61.3877	56.3685	59.037	7.18167	6.85423	7.39271	0.027717	58.931	7.14287	66.1016
up_up	Ccl2	ENSMUSG00000035385	6.5672	1.43e-30	7.09996	4.18e-31	6.2895	4.41186	5.74463	564.797	516.342	477.859	765.279	751.267	741.735	5.482	519.666	752.76	1277.91
up_same	Ccl22	ENSMUSG00000031779	7.11674	9.29e-26	7.41514	8.86e-27	0.564442	0.385502	0.193097	49.1304	56.0982	59.4048	62.8157	73.0526	66.3915	0.381014	54.8778	67.4199	122.679
up_up	Ccl5	ENSMUSG00000035042	9.65973	9.64e-26	10.8634	4.83e-29	0.0806346	0.171334	0.0965485	89.9378	95.3886	107.361	193.474	240.431	239.745	0.116172	97.5624	224.55	322.229
up_up	Ccl7	ENSMUSG00000035373	6.96642	1.01e-24	7.77892	1.13e-27	0.282221	0.128501	0.144823	25.6245	24.5362	22.4837	40.4568	44.3927	42.3206	0.185181	24.2148	42.39	66.79
up_down	Cish	ENSMUSG00000032578	5.22113	5.41e-30	3.93593	6.61e-25	4.03173	4.54036	2.89645	155.008	136.841	139.638	61.9539	58.5984	57.2488	3.82285	143.829	59.267	206.919
up_down	Csf2	ENSMUSG00000018916	10.707	1.14e-39	9.53372	4.12e-38	0.806346	0.856671	1.11031	1591.54	1506.82	1503.74	677.615	697.108	668.808	0.924442	1534.03	681.177	2216.13
up_same	Csf3	ENSMUSG00000038067	11.0508	4.37e-39	11.4257	2.12e-39	1.12888	0.642504	0.675839	1801.03	1744.13	1738.56	2279.42	2347.63	2234.53	0.815742	1761.24	2287.19	4049.24
up_down	Cxcl10	ENSMUSG00000034855	6.26764	5.62e-27	2.47964	6.11e-10	0.403173	0.514003	0.627565	35.8642	43.9923	38.7143	2.63328	2.94768	2.92851	0.514914	39.5236	2.83649	42.875
up_same	Cxcl2	ENSMUSG00000058427	7.45978	5.12e-43	7.0886	1.49e-42	65.9591	60.6523	57.8808	11067.6	10670.9	10688.4	8361.48	8490.83	8254.76	61.4974	10809	8369.02	19239.5
up_up	Hdc	ENSMUSG00000027360	7.39079	6.17e-25	8.592	3.35e-29	0.0806346	0.171334	0.0482742	17.2007	17.024	19.1732	38.6374	40.2375	44.0348	0.100081	17.7993	40.9699	58.8693
up_down	Id3	ENSMUSG00000007872	6.70647	1.11e-31	4.84069	2.51e-24	0.483808	0.514003	0.289645	46.3056	44.7489	46.5307	12.8791	12.6786	12.3212	0.429152	45.8617	12.6263	58.9172
up_down	Ier3	ENSMUSG00000003541	5.5172	2.42e-35	4.41204	6.92e-33	65.8381	57.8682	58.4118	2903.28	2738.76	2686.37	1437.77	1236.35	1203.69	60.706	2776.14	1292.61	4129.45
up_same	Il1a	ENSMUSG00000027399	8.97786	4.26e-45	8.54797	1.19e-44	17.3364	16.6623	18.4408	9018.95	8797.53	8528.49	6714.82	6560.67	6309.09	17.4798	8781.66	6528.19	15327.3
up_same	Il1b	ENSMUSG00000027398	11.0349	1.32e-42	10.8388	2.66e-42	3.10443	3.08402	2.94473	6406.27	6397.58	6368.13	5669.36	5732.38	5358.03	3.04439	6390.66	5586.59	11980.3
up_down	Il1bos	ENSMUSG00000074805	9.15255	1.32e-32	6.36139	2.04e-22	0.201586	0.171334	0.0482742	89.0803	85.6065	81.3367	13.8367	12.5365	10.9641	0.140398	85.3412	12.4458	97.9273
up_down	Isg15	ENSMUSG00000035692	7.32926	6.83e-29	4.88357	1.88e-19	0.322538	0.128501	0.579291	53.2162	54.0986	55.7265	8.47437	10.3701	10.7855	0.343443	54.3471	9.87667	64.5672
up_up	Lcn2	ENSMUSG00000026822	6.26028	5.03e-38	7.95749	1.28e-40	6.57172	5.8682	6.3722	478.996	476.781	484.02	1567.18	1606.06	1502.68	6.27071	479.932	1558.64	2044.84
up_down	Lif	ENSMUSG00000034394	12.9119	2.03e-39	8.62099	1.93e-34	0.846663	1.15651	0.772388	7614.65	7049.35	6880.43	383.262	368.921	350.279	0.925186	7181.48	367.487	7549.89
up_up	Mmp3	ENSMUSG00000043613	6.79784	4.3e-20	7.91645	2.11e-24	0.241904	0	0	9.73528	10.4846	10.4372	21.0662	23.901	21.4996	0.0806346	10.219	22.1556	32.4553
up_down	Mtmr7	ENSMUSG00000039431	7.07556	8.46e-29	4.04978	2.11e-16	0.241904	0.257001	0.193097	31.7784	33.0753	31.0358	4.21325	3.5159	4.10706	0.230667	31.9631	3.9454	36.1392
up_down	Nfkbiz	ENSMUSG00000035356	5.75835	4.64e-38	3.8826	2.05e-33	20.1183	20.4316	19.4062	1133.13	1069.49	1038.11	312.259	287.416	285.173	19.9854	1080.24	294.949	1395.18
up_down	Ptgs2	ENSMUSG00000032487	6.61488	4.9e-39	6.09119	3.66e-38	143.61	147.005	129.809	13985	13670.8	13461.7	9980.23	9312.67	9349.56	140.141	13705.8	9547.48	23393.4
up_down	Tnf	ENSMUSG00000024401	6.0267	2.03e-40	4.2415	3.44e-37	203.078	192.194	180.063	13201.6	12165	12060.2	3704.98	3633.35	3536.04	191.778	12475.6	3624.79	16292.2
